# Skin-associated *Corynebacterium amycolatum* shares cobamides

**DOI:** 10.1101/2024.04.28.591522

**Authors:** MH Swaney, N Henriquez, T Campbell, J Handelsman, LR Kalan

## Abstract

The underlying interactions that occur to maintain skin microbiome composition, function, and overall skin health are largely unknown. Often, these types of interactions are mediated by microbial metabolites. Cobamides, the vitamin B_12_ family of cofactors, are essential for metabolism in many bacteria, but are only synthesized by a small fraction of prokaryotes, including certain skin-associated species. Therefore, we hypothesize that cobamide sharing mediates skin community dynamics. Preliminary work predicts that several skin-associated *Corynebacterium* species encode *de novo* cobamide biosynthesis and that their abundance is associated with skin microbiome diversity. Here, we show that commensal *Corynebacterium amycolatum* produces cobamides and that this synthesis can be tuned by cobalt limitation. To demonstrate cobamide sharing by *C. amycolatum*, we employed a co-culture assay using an *E. coli* cobamide auxotroph and show that *C. amycolatum* produces sufficient cobamides to support *E. coli* growth, both in liquid co-culture and when separated spatially on solid medium. We also generated a *C. amycolatum* non-cobamide-producing strain (cob^-^) using UV mutagenesis that contains mutated cobamide biosynthesis genes cobK and cobO and confirm that disruption of cobamide biosynthesis abolishes support of *E. coli* growth through cobamide sharing. Our study provides a unique model to study metabolite sharing by microorganisms, which will be critical for understanding the fundamental interactions that occur within complex microbiomes and for developing approaches to target the human microbiota for health advances.
