## Supplemental Material for "Skin-associated *Corynebacterium amycolatum* shares cobamides"

### Sheet: S1
KO	GeneID	GeneDescription	Pathway
K02492	hemA	glutamyl-tRNA reductase	B12 biosynthesis
K01845	hemL	glutamate-1-semialdehyde 2,1-aminomutase	B12 biosynthesis
K00643	ALAS	5-aminolevulinate synthase	B12 biosynthesis
K01698	hemB	porphobilinogen synthase	B12 biosynthesis
K01749	hemC	hydroxymethylbilane synthase	B12 biosynthesis
K01719	hemD	uroporphyrinogen-III synthase	B12 biosynthesis
K00589	cysG/cobA	uroporphyrin-III C-methyltransferase	B12 biosynthesis
K02496	hemX	uroporphyrin-III C-methyltransferase	B12 biosynthesis
K13543	hemDX	uroporphyrinogen III methyltransferase / synthase	B12 biosynthesis
K13542	cobA-hemD	uroporphyrinogen III methyltransferase / synthase	B12 biosynthesis
K02303	cobA	uroporphyrin-III C-methyltransferase	B12 biosynthesis
K02302	cysG	precorrin-2 dehydrogenase	B12 biosynthesis
K02190	cbiK/cbiX	sirohydrochlorin cobaltochelatase	B12 biosynthesis
K13540	cobIJ	precorrin-2 C20-methyltransferase / precorrin-3B C17-methyltransferase	B12 biosynthesis
K03394	cobI/cbiL	precorrin-2/cobalt-factor-2 C20-methyltransferase	B12 biosynthesis
K05934	cobJ/cbiH	precorrin-3B C17-methyltransferase	B12 biosynthesis
K13541	cobJ	cobalt-precorrin 5A hydrolase / cobalt-factor III methyltransferase / precorrin-3B C17-methyltransferase	B12 biosynthesis
K02229	cobG	precorrin-3B synthase	B12 biosynthesis
K21479	cbiH	cobalt-factor III methyltransferase	B12 biosynthesis
K05936	cobM/cbiF	precorrin-4/cobalt-precorrin-4 C11-methyltransferase	B12 biosynthesis
K02228	cobF	precorrin-6A synthase	B12 biosynthesis
K02189	cbiG	cobalt-precorrin 5A hydrolase	B12 biosynthesis
K02188	cbiD	cobalt-precorrin-5B (C1)-methyltransferase	B12 biosynthesis
K05895	cobK/cbiJ	precorrin-6A/cobalt-precorrin-6A reductase	B12 biosynthesis
K00595	cobL/cbiET	precorrin-6B C5,15-methyltransferase / cobalt-precorrin-6B C5,C15-methyltransferase	B12 biosynthesis
K02191	cbiT	cobalt-precorrin-6B (C15)-methyltransferase	B12 biosynthesis
K03399	cbiE	cobalt-precorrin-7 (C5)-methyltransferase	B12 biosynthesis
K06042	cobH/cbiC	precorrin-8X/cobalt-precorrin-8 methylmutase	B12 biosynthesis
K02224	cobB/cbiA	cobyrinic acid a,c-diamide synthase	B12 biosynthesis
K02230	cobN	cobaltochelatase CobN	B12 biosynthesis
K09882	cobS	cobaltochelatase CobS	B12 biosynthesis
K09883	cobT	cobaltochelatase CobT	B12 biosynthesis
K03795	cbiX	sirohydrochlorin cobaltochelatase	B12 biosynthesis
K22011	cfbA	sirohydrochlorin cobalto/nickelchelatase	B12 biosynthesis
K13786	cobR	cob(II)yrinic acid a,c-diamide reductase	B12 biosynthesis
K00798	pduO	cob(I)alamin adenosyltransferase	B12 biosynthesis
K19221	cobA/btuR	cob(I)alamin adenosyltransferase	B12 biosynthesis
K04032	eutT	ethanolamine utilization cobalamin adenosyltransferase	B12 biosynthesis
K02232	cobQ/cbiP	adenosylcobyric acid synthase	B12 biosynthesis
K02225	cobC	cobalamin biosynthesis protein CobC	B12 biosynthesis
K02227	cobD/cbiB	adenosylcobinamide-phosphate synthase	B12 biosynthesis
K16651	pduX	L-threonine kinase	B12 biosynthesis
K04720	cobD	threonine-phosphate decarboxylase	B12 biosynthesis
K02231	cobP/cobU	adenosylcobinamide kinase / adenosylcobinamide-phosphate guanylyltransferase	B12 biosynthesis
K19712	cobY	adenosylcobinamide-phosphate guanylyltransferase	B12 biosynthesis
K02233	cobS/cobV	adenosylcobinamide-GDP ribazoletransferase	B12 biosynthesis
K00768	cobU/cobT	nicotinate-nucleotide--dimethylbenzimidazole phosphoribosyltransferase	B12 biosynthesis
K02226	cobC/phpB	alpha-ribazole phosphatase	B12 biosynthesis
K22316	cobC/rnhA	ribonuclease H / adenosylcobalamin/alpha-ribazole phosphatase	B12 biosynthesis
K08260	cbiZ	adenosylcobinamide hydrolase	B12 biosynthesis
K04719	bluB	5,6-dimethylbenzimidazole synthase	B12 biosynthesis
K00548	metH	methionine synthase	Methionine synthesis (B12-dependent)
K00549	metE	5-methyltetrahydropteroyltriglutamate--homocysteine methyltransferase	Methionine synthesis (B12-independent)
K01699	pduC	B12-dependent glycerol/diol dehydratase	Propanediol utilization, Glycerol fermentation
K03735	eutB	ethanolamine ammonia lyase	Ethanolamine utilization
K17898	oraE	D-ornithine 4,5-aminomutase	Ornithine degradation
K01847	MUT	methylmalonyl-CoA mutase family	Propionate metabolism (B12-dependent)
K01848	mcmA1	methylmalonyl-CoA mutase, N-terminal domain	Propionate metabolism (B12-dependent)
K01849	mcmA2	methylmalonyl-CoA mutase, C-terminal domain	Propionate metabolism (B12-dependent)
K01659	prpC	2-methylcitrate synthase	Propionate metabolism (B12-independent)
K03417	prpB	methylisocitrate lyase	Propionate metabolism (B12-independent)
K01681	acnA	aconitate hydratase	Propionate metabolism (B12-independent)
K01682	acnB	aconitate hydratase 2 / 2-methylisocitrate dehydratase	Propionate metabolism (B12-independent)
K01720	prpD	2-methylcitrate dehydratase	Propionate metabolism (B12-independent)
K20455	acnD	2-methylcitrate dehydratase	Propionate metabolism (B12-independent)
K01899	LSC1	succinyl-CoA synthetase alpha subunit	Propionate metabolism (B12-independent)
K01900	LSC2	succinyl-CoA synthetase beta subunit	Propionate metabolism (B12-independent)
K01902	sucD	succinyl-CoA synthetase alpha subunit	Propionate metabolism (B12-independent)
K01903	sucC	succinyl-CoA synthetase beta subunit	Propionate metabolism (B12-independent)
K18979	queG	epoxyqueuosine reductase	Queosine synthesis
K09765	queH	epoxyqueuosine reductase	Queosine synthesis
K00524	nrdJ	B12-dependent RNR	Deoxyribonucleitde synthesis (B12-dependent)
K00525	nrdA	ribonucleoside-diphosphate reductase alpha chain	Deoxyribonucleitde synthesis (B12-independent)
K00526	nrdB	ribonucleoside-diphosphate reductase beta chain	Deoxyribonucleitde synthesis (B12-independent)
K21636	nrdD	ribonucleoside-triphosphate reductase	Deoxyribonucleitde synthesis (B12-independent)
K04068	nrdG	anaerobic ribonucleoside-triphosphate reductase activating protein	Deoxyribonucleitde synthesis (B12-independent)
K06858	btuF	vitamin B12 transport system substrate-binding protein	B12 transport
K06073	btuC	vitamin B12 transport system permease protein	B12 transport
K16092	btuB	vitamin B12 transporter	B12 transport
K02008	cbiQ	cobalt/nickel transport system permease protein	Cobalt transport
K02007	cbiM	cobalt/nickel transport system permease protein	Cobalt transport
K02006	cbiO	cobalt/nickel transport system ATP-binding protein	Cobalt transport
K02009	cbiN	cobalt/nickel transport protein	Cobalt transport

### Sheet: S2
Contig	Pos_Start	Pos_End	QUAL	REF	ALT	AA_Residue	REF_Codon	ALT_Codon	REF_AA	ALT_AA	REF_AA_Type	ALT_AA_Type	MutationType	Type	GeneStart	GeneStop	GeneStrand	Locus.Tag	Gene	Product	DbRefs	Structural Change (Missense3D)	Conserved region (PSI-BLAST)
contig_1	12716	12717	4597.83	C	T	451	CTG	TTG	Leu	Leu	NonPolar	NonPolar	Silent	cds	11367	13970	+	OKCLBO_00050	gyrA	DNA gyrase subunit A	EC:5.6.2.2, KEGG:K02469, RefSeq:WP_016421748.1, SO:0001217, UniParc:UPI00034E1797, UniRef:UniRef100_UPI00034E1797, UniRef:UniRef50_C5C7X9, UniRef:UniRef90_A0A0K2H488	-	-
contig_1	306987	306988	4628.48	C	T	391	CGC	TGC	Arg	Cys	PosCharge	NonPolar	Missense	cds	305818	307071	+	OKCLBO_01320		UDP-N-acetylmuramate dehydrogenase	SO:0001217, UniRef:UniRef50_Q4JSV7, UniRef:UniRef90_E2MV14	No	No
contig_1	674666	674667	5836.33	C	G	574	GGC	CGC	Gly	Arg	NonPolar	PosCharge	Missense	cds	673624	676386	-	OKCLBO_03025	pepN	aminopeptidase N	SO:0001217, UniRef:UniRef50_E2MXD7, UniRef:UniRef90_E2MXD7	No	No
contig_1	804473	804474	3730.33	C	A	47	CTG	CTT	Leu	Leu	NonPolar	NonPolar	Silent	cds	803643	804614	-	OKCLBO_03630	dapD	2,3,4,5-tetrahydropyridine-2,6-dicarboxylate N-succinyltransferase	RefSeq:WP_049190052.1, SO:0001217, UniParc:UPI000665F667, UniRef:UniRef100_A0A3S5H9N7, UniRef:UniRef50_C5CBB6, UniRef:UniRef90_A0A376C5P4	-	-
contig_1	1047457	1047458	3616.9	C	T	44	TCC	TTC	Ser	Phe	Polar	NonPolar	Missense	cds	1047328	1047966	+	OKCLBO_04685	cobO	cob(I)yrinic acid a,c-diamide adenosyltransferase	SO:0001217, UniParc:UPI00034EC359, UniRef:UniRef100_A0A376C4M8, UniRef:UniRef50_A0A3S4W8S1, UniRef:UniRef90_E2MTZ6	No	Yes
contig_1	1094407	1094408	5303.49	T	A	92	CAT	CAA	His	Gln	PosCharge	Polar	Missense	cds	1094133	1095605	+	OKCLBO_04895	miaB	tRNA (N6-isopentenyl adenosine(37)-C2)-methylthiotransferase MiaB	EC:2.8.4.3, KEGG:K06168, SO:0001217, UniRef:UniRef50_D5ZT17, UniRef:UniRef90_UPI0008A9B178	No	No
contig_1	1340943	1340944	4642.9	C	T	98	CGC	TGC	Arg	Cys	PosCharge	NonPolar	Missense	cds	1340653	1341393	+	OKCLBO_06005	cobK	cobalt-precorrin-6A reductase	RefSeq:WP_070862687.1, SO:0001217, UniParc:UPI0008A93F8B, UniRef:UniRef100_UPI0008A93F8B, UniRef:UniRef50_A0A088QDZ7, UniRef:UniRef90_A0A088QDZ7	Yes - altered cavity	Yes
contig_1	1835538	1835539	4525.25	G	C	51	CTG	CTC	Leu	Leu	NonPolar	NonPolar	Silent	cds	1835387	1836028	+	OKCLBO_08185		50S ribosomal protein L25/general stress protein Ctc	RefSeq:WP_038626221.1, SO:0001217, UniParc:UPI0004F9283E, UniRef:UniRef100_A0A1V2C2A5, UniRef:UniRef50_Q6NI77, UniRef:UniRef90_E2MWE3	-	-
contig_1	1907953	1907954	3828.17	G	C	235	ACC	AGC	Thr	Ser	Polar	Polar	Missense	cds	1907386	1908657	-	OKCLBO_08485		DUF3329 domain-containing protein	RefSeq:WP_147718940.1, SO:0001217, UniParc:UPI0011C93D2F, UniRef:UniRef100_UPI0011C93D2F, UniRef:UniRef50_A0A088QIK3, UniRef:UniRef90_A0A088QIK3	No	No
contig_1	2289479	2289480	4068.7	G	T	46	CAG	CAT	Gln	His	Polar	PosCharge	Missense	cds	2289343	2292726	+	OKCLBO_10300		4Fe-4S dicluster domain protein	EC:1.8.98.1, KEGG:K08264, RefSeq:WP_147719437.1, SO:0001217, UniParc:UPI0011CB094E, UniRef:UniRef100_UPI0011CB094E, UniRef:UniRef50_A0A088QH11, UniRef:UniRef90_A0A088QH11	No	No
contig_1	2491885	2491886	4492.65	G	T	36	CGC	CGA	Arg	Arg	PosCharge	PosCharge	Silent	cds	2491037	2491993	-	OKCLBO_11115		Chromosome partitioning protein	RefSeq:WP_016421734.1, SO:0001217, UniParc:UPI00034E47EA, UniRef:UniRef100_A0A1V2C4W5, UniRef:UniRef50_A0A3G8JPX5, UniRef:UniRef90_A0A376C7S5	-	-
